# The functional evolution of collembolan Ubx on the regulation of abdominal appendage formation

**DOI:** 10.1101/2023.12.01.564554

**Authors:** Yan Liang, Yun-Xia Luan

## Abstract

*Folsomia candida* is a tiny soil-living arthropod belonging to the Collembola, which is an outgroup to Insecta. It resembles insects as having a pair of antennae and three pairs of thorax legs, while it also possesses three abdominal appendages: a ventral tube located in the first abdominal segment (A1), retinaculum in A3 and furca in A4. Collembolan Ubx and AbdA specify abdominal appendages, but they are unable to repress appendage marker gene *Dll*. The genetic basis of collembolan appendage formation and the mechanisms by which Ubx and AbdA regulate *Dll* transcription and appendage development remain unknown. In this study, we analysed the developmental transcriptomes of *F. candida* and identified candidate appendage formation genes, including *Ubx* (*FcUbx*). Expression data revealed the dominance of *Dll* over *Ubx* during the embryonic 3.5 and 4.5 days, suggesting Ubx is deficient in suppressing *Dll* at early appendage formation stages. Furthermore, via electrophoretic mobility shift assays and dual luciferase assays, we found that the binding and repression capacity of FcUbx on *Drosophila Dll* resembles those of the longest isoform of *Drosophila* Ubx (DmUbx_Ib), while the regulatory mechanism of the C-terminus of FcUbx on *Dll* repression is similar to that of crustacean *Artemia franciscana* Ubx (AfUbx), demonstrating that the function of collembolan Ubx is intermediate between that of Insecta and Crustacea. In summary, our study provides novel insights into collembolan appendage formation and sheds light on the functional evolution of Ubx. Additionally, we propose a model that collembolan Ubx regulates abdominal segments in a context-specific manner.
