## Supplementary material for "The functional evolution of collembolan Ubx on the regulation of abdominal appendage formation": 3-The GO annotation and KEGG pathways of Cluster 42.xlsx

### Sheet: Genes in cluster 42
gene_id
XLOC_000002
XLOC_000056
XLOC_000102
XLOC_000124
XLOC_000362
XLOC_000430
XLOC_000503
XLOC_000568
XLOC_000645
XLOC_000720
XLOC_000804
XLOC_000822
XLOC_000847
XLOC_000848
XLOC_000947
XLOC_000998
XLOC_001061
XLOC_001078
XLOC_001174
XLOC_001213
XLOC_001247
XLOC_001263
XLOC_001350
XLOC_001360
XLOC_001468
XLOC_001494
XLOC_001521
XLOC_001534
XLOC_001564
XLOC_001570
XLOC_001579
XLOC_001586
XLOC_001635
XLOC_001689
XLOC_001695
XLOC_001700
XLOC_001744
XLOC_001751
XLOC_001752
XLOC_001785
XLOC_001805
XLOC_001825
XLOC_001856
XLOC_001863
XLOC_001865
XLOC_001875
XLOC_001983
XLOC_001989
XLOC_002159
XLOC_002177
XLOC_002187
XLOC_002237
XLOC_002240
XLOC_002242
XLOC_002296
XLOC_002299
XLOC_002358
XLOC_002385
XLOC_002386
XLOC_002415
XLOC_002426
XLOC_002497
XLOC_002511
XLOC_002523
XLOC_002621
XLOC_002627
XLOC_002645
XLOC_002700
XLOC_002715
XLOC_002738
XLOC_002769
XLOC_002857
XLOC_002865
XLOC_002891
XLOC_002916
XLOC_002957
XLOC_002958
XLOC_002967
XLOC_002985
XLOC_002991
XLOC_003051
XLOC_003058
XLOC_003059
XLOC_003080
XLOC_003085
XLOC_003094
XLOC_003145
XLOC_003186
XLOC_003242
XLOC_003262
XLOC_003266
XLOC_003270
XLOC_003278
XLOC_003388
XLOC_003392
XLOC_003408
XLOC_003411
XLOC_003421
XLOC_003436
XLOC_003455
XLOC_003464
XLOC_003468
XLOC_003505
XLOC_003511
XLOC_003530
XLOC_003567
XLOC_003568
XLOC_003570
XLOC_003571
XLOC_003576
XLOC_003582
XLOC_003599
XLOC_003626
XLOC_003645
XLOC_003678
XLOC_003686
XLOC_003891
XLOC_003892
XLOC_003904
XLOC_003910
XLOC_003913
XLOC_003929
XLOC_003938
XLOC_003948
XLOC_003977
XLOC_003987
XLOC_003999
XLOC_004002
XLOC_004069
XLOC_004097
XLOC_004125
XLOC_004152
XLOC_004162
XLOC_004182
XLOC_004221
XLOC_004239
XLOC_004249
XLOC_004291
XLOC_004329
XLOC_004343
XLOC_004384
XLOC_004448
XLOC_004468
XLOC_004471
XLOC_004480
XLOC_004481
XLOC_004557
XLOC_004565
XLOC_004597
XLOC_004607
XLOC_004644
XLOC_004690
XLOC_004701
XLOC_004703
XLOC_004747
XLOC_004751
XLOC_004782
XLOC_004783
XLOC_004789
XLOC_004796
XLOC_004850
XLOC_004899
XLOC_004907
XLOC_004911
XLOC_004926
XLOC_004973
XLOC_004984
XLOC_005020
XLOC_005026
XLOC_005027
XLOC_005034
XLOC_005042
XLOC_005045
XLOC_005048
XLOC_005062
XLOC_005122
XLOC_005128
XLOC_005132
XLOC_005137
XLOC_005149
XLOC_005158
XLOC_005221
XLOC_005226
XLOC_005227
XLOC_005233
XLOC_005259
XLOC_005294
XLOC_005295
XLOC_005403
XLOC_005412
XLOC_005422
XLOC_005426
XLOC_005435
XLOC_005443
XLOC_005450
XLOC_005465
XLOC_005484
XLOC_005488
XLOC_005489
XLOC_005501
XLOC_005512
XLOC_005517
XLOC_005540
XLOC_005577
XLOC_005586
XLOC_005610
XLOC_005615
XLOC_005634
XLOC_005692
XLOC_005718
XLOC_005804
XLOC_005827
XLOC_005834
XLOC_005891
XLOC_005895
XLOC_005913
XLOC_005918
XLOC_005932
XLOC_005933
XLOC_005937
XLOC_005952
XLOC_006045
XLOC_006084
XLOC_006094
XLOC_006095
XLOC_006130
XLOC_006148
XLOC_006153
XLOC_006292
XLOC_006373
XLOC_006375
XLOC_006376
XLOC_006486
XLOC_006526
XLOC_006536
XLOC_006560
XLOC_006694
XLOC_006735
XLOC_006914
XLOC_007017
XLOC_007062
XLOC_007068
XLOC_007075
XLOC_007081
XLOC_007105
XLOC_007121
XLOC_007147
XLOC_007200
XLOC_007281
XLOC_007318
XLOC_007342
XLOC_007344
XLOC_007355
XLOC_007359
XLOC_007393
XLOC_007396
XLOC_007500
XLOC_007503
XLOC_007554
XLOC_007648
XLOC_007650
XLOC_007669
XLOC_007687
XLOC_007689
XLOC_007703
XLOC_007704
XLOC_007743
XLOC_007788
XLOC_007789
XLOC_007796
XLOC_007811
XLOC_007867
XLOC_007868
XLOC_007907
XLOC_007951
XLOC_007976
XLOC_008012
XLOC_008027
XLOC_008098
XLOC_008225
XLOC_008327
XLOC_008398
XLOC_008416
XLOC_008424
XLOC_008471
XLOC_008484
XLOC_008541
XLOC_008650
XLOC_008667
XLOC_008778
XLOC_008797
XLOC_008810
XLOC_008855
XLOC_008863
XLOC_008864
XLOC_008899
XLOC_008936
XLOC_008937
XLOC_008954
XLOC_008994
XLOC_009015
XLOC_009059
XLOC_009153
XLOC_009156
XLOC_009172
XLOC_009175
XLOC_009178
XLOC_009189
XLOC_009196
XLOC_009253
XLOC_009309
XLOC_009315
XLOC_009364
XLOC_009441
XLOC_009469
XLOC_009478
XLOC_009553
XLOC_009638
XLOC_009658
XLOC_009686
XLOC_009720
XLOC_009737
XLOC_009764
XLOC_009778
XLOC_009784
XLOC_009803
XLOC_009820
XLOC_009906
XLOC_009908
XLOC_009989
XLOC_009999
XLOC_010000
XLOC_010001
XLOC_010024
XLOC_010046
XLOC_010072
XLOC_010105
XLOC_010127
XLOC_010153
XLOC_010192
XLOC_010197
XLOC_010213
XLOC_010362
XLOC_010397
XLOC_010425
XLOC_010512
XLOC_010567
XLOC_010703
XLOC_010708
XLOC_010768
XLOC_010807
XLOC_011172
XLOC_011282
XLOC_011347
XLOC_011361
XLOC_011393
XLOC_011405
XLOC_011412
XLOC_011425
XLOC_011429
XLOC_011435
XLOC_011448
XLOC_011456
XLOC_011460
XLOC_011464
XLOC_011491
XLOC_011516
XLOC_011518
XLOC_011519
XLOC_011524
XLOC_011531
XLOC_011542
XLOC_011564
XLOC_011595
XLOC_011622
XLOC_011643
XLOC_011652
XLOC_011653
XLOC_011673
XLOC_011683
XLOC_011795
XLOC_011798
XLOC_011800
XLOC_011823
XLOC_011850
XLOC_011903
XLOC_011926
XLOC_012021
XLOC_012022
XLOC_012027
XLOC_012033
XLOC_012049
XLOC_012062
XLOC_012063
XLOC_012077
XLOC_012095
XLOC_012144
XLOC_012185
XLOC_012213
XLOC_012269
XLOC_012272
XLOC_012285
XLOC_012316
XLOC_012370
XLOC_012371
XLOC_012372
XLOC_012387
XLOC_012388
XLOC_012427
XLOC_012453
XLOC_012454
XLOC_012463
XLOC_012486
XLOC_012488
XLOC_012489
XLOC_012575
XLOC_012633
XLOC_012705
XLOC_012712
XLOC_012716
XLOC_012720
XLOC_012750
XLOC_012776
XLOC_012780
XLOC_012825
XLOC_012850
XLOC_012866
XLOC_012927
XLOC_012942
XLOC_012963
XLOC_012964
XLOC_013054
XLOC_013062
XLOC_013096
XLOC_013142
XLOC_013204
XLOC_013230
XLOC_013239
XLOC_013240
XLOC_013296
XLOC_013355
XLOC_013378
XLOC_013393
XLOC_013406
XLOC_013428
XLOC_013449
XLOC_013487
XLOC_013508
XLOC_013541
XLOC_013544
XLOC_013559
XLOC_013612
XLOC_013622
XLOC_013657
XLOC_013658
XLOC_013659
XLOC_013663
XLOC_013713
XLOC_013714
XLOC_013764
XLOC_013787
XLOC_013803
XLOC_013821
XLOC_013837
XLOC_013877
XLOC_013884
XLOC_013888
XLOC_013891
XLOC_013895
XLOC_013896
XLOC_013912
XLOC_013926
XLOC_013942
XLOC_013995
XLOC_013999
XLOC_014083
XLOC_014095
XLOC_014123
XLOC_014124
XLOC_014125
XLOC_014168
XLOC_014218
XLOC_014223
XLOC_014228
XLOC_014265
XLOC_014281
XLOC_014286
XLOC_014322
XLOC_014373
XLOC_014380
XLOC_014383
XLOC_014387
XLOC_014419
XLOC_014443
XLOC_014501
XLOC_014515
XLOC_014525
XLOC_014691
XLOC_014708
XLOC_014731
XLOC_014775
XLOC_014824
XLOC_014949
XLOC_014958
XLOC_015089
XLOC_015104
XLOC_015108
XLOC_015117
XLOC_015118
XLOC_015128
XLOC_015143
XLOC_015174
XLOC_015194
XLOC_015195
XLOC_015207
XLOC_015254
XLOC_015348
XLOC_015381
XLOC_015387
XLOC_015398
XLOC_015540
XLOC_015586
XLOC_015588
XLOC_015758
XLOC_015763
XLOC_015764
XLOC_015805
XLOC_015813
XLOC_015817
XLOC_015905
XLOC_015944
XLOC_015965
XLOC_016007
XLOC_016008
XLOC_016078
XLOC_016156
XLOC_016272
XLOC_016338
XLOC_016368
XLOC_016374
XLOC_016387
XLOC_016389
XLOC_016405
XLOC_016431
XLOC_016440
XLOC_016484
XLOC_016501
XLOC_016537
XLOC_016617
XLOC_016618
XLOC_016637
XLOC_016651
XLOC_016661
XLOC_016669
XLOC_016687
XLOC_016827
XLOC_016846
XLOC_016864
XLOC_016885
XLOC_016888
XLOC_016945
XLOC_016978
XLOC_017034
XLOC_017041
XLOC_017044
XLOC_017047
XLOC_017063
XLOC_017071
XLOC_017157
XLOC_017201
XLOC_017205
XLOC_017276
XLOC_017279
XLOC_017288
XLOC_017303
XLOC_017308
XLOC_017312
XLOC_017343
XLOC_017351
XLOC_017357
XLOC_017361
XLOC_017371
XLOC_017450
XLOC_017451
XLOC_017483
XLOC_017554
XLOC_017584
XLOC_017613
XLOC_017643
XLOC_017666
XLOC_017671
XLOC_017695
XLOC_017747
XLOC_017767
XLOC_017785
XLOC_017828
XLOC_017834
XLOC_017854
XLOC_017857
XLOC_017858
XLOC_017866
XLOC_017874
XLOC_017908
XLOC_017923
XLOC_017945
XLOC_017962
XLOC_017995
XLOC_018074
XLOC_018124
XLOC_018150
XLOC_018160
XLOC_018164
XLOC_018274
XLOC_018328
XLOC_018531
XLOC_018533
XLOC_018540
XLOC_018568
XLOC_018570
XLOC_018629
XLOC_018868
XLOC_018869
XLOC_018874
XLOC_018898
XLOC_019063
XLOC_019102
XLOC_019120
XLOC_019142
XLOC_019149
XLOC_019209
XLOC_019222
XLOC_019279
XLOC_019280
XLOC_019286
XLOC_019313
XLOC_019524
XLOC_019529
XLOC_019543
XLOC_019544
XLOC_019633
XLOC_019671
XLOC_019696
XLOC_019744
XLOC_019747
XLOC_019756
XLOC_019764
XLOC_019773
XLOC_019804
XLOC_019820
XLOC_019851
XLOC_019890
XLOC_019994
XLOC_020015
XLOC_020029
XLOC_020044
XLOC_020070
XLOC_020075
XLOC_020086
XLOC_020097
XLOC_020142
XLOC_020186
XLOC_020269
XLOC_020320
XLOC_020322
XLOC_020324
XLOC_020325
XLOC_020326
XLOC_020328
XLOC_020329
XLOC_020330
XLOC_020342
XLOC_020343
XLOC_020346
XLOC_020354
XLOC_020359
XLOC_020372
XLOC_020373
XLOC_020384
XLOC_020389
XLOC_020563
XLOC_020637
XLOC_020672
XLOC_020679
XLOC_020681
XLOC_020682
XLOC_020685
XLOC_020728
XLOC_020734
XLOC_020751
XLOC_020759
XLOC_020761
XLOC_020762
XLOC_020794
XLOC_020889
XLOC_020913
XLOC_020916
XLOC_020917
XLOC_020939
XLOC_020943
XLOC_020999
XLOC_021092
XLOC_021125
XLOC_021131
XLOC_021155
XLOC_021164
XLOC_021173
XLOC_021182
XLOC_021194
XLOC_021195
XLOC_021196
XLOC_021197
XLOC_021210
XLOC_021249
XLOC_021260
XLOC_021272
XLOC_021273
XLOC_021302
XLOC_021303
XLOC_021320
XLOC_021341
XLOC_021342
XLOC_021343
XLOC_021357
XLOC_021368
XLOC_021369
XLOC_021377
XLOC_021455
XLOC_021468
XLOC_021477
XLOC_021649
XLOC_021684
XLOC_021774
XLOC_021795
XLOC_021865
XLOC_021876
XLOC_021990
XLOC_021991
XLOC_022020
XLOC_022068
XLOC_022093
XLOC_022100
XLOC_022106
XLOC_022154
XLOC_022212
XLOC_022218
XLOC_022224
XLOC_022225
XLOC_022240
XLOC_022261
XLOC_022270
XLOC_022277
XLOC_022281
XLOC_022290
XLOC_022291
XLOC_022307
XLOC_022325
XLOC_022328
XLOC_022329
XLOC_022346
XLOC_022440
XLOC_022488
XLOC_022541
XLOC_022553
XLOC_022590
XLOC_022607
XLOC_022619
XLOC_022656
XLOC_022683
XLOC_022695
XLOC_022704
XLOC_022735
XLOC_022764
XLOC_022768
XLOC_022797
XLOC_022864
XLOC_022924
XLOC_022982
XLOC_022990
XLOC_022993
XLOC_023041
XLOC_023047
XLOC_023141
XLOC_023142
XLOC_023207
XLOC_023223
XLOC_023285
XLOC_023286
XLOC_023317
XLOC_023322
XLOC_023330
XLOC_023396
XLOC_023460
XLOC_023480
XLOC_023485
XLOC_023497
XLOC_023510
XLOC_023620
XLOC_023642
XLOC_023710
XLOC_023725
XLOC_023733
XLOC_023750
XLOC_023788
XLOC_023801
XLOC_023802
XLOC_023805
XLOC_023806
XLOC_023849
XLOC_023852
XLOC_023906
XLOC_023944
XLOC_023965
XLOC_023994
XLOC_023998
XLOC_024003
XLOC_024006
XLOC_024008
XLOC_024022
XLOC_024086
XLOC_024106
XLOC_024141
XLOC_024154
XLOC_024166
XLOC_024167
XLOC_024172
XLOC_024178
XLOC_024181
XLOC_024195
XLOC_024227
XLOC_024229
XLOC_024230
XLOC_024236
XLOC_024273
XLOC_024281
XLOC_024355
XLOC_024418
XLOC_024460
XLOC_024466
XLOC_024506
XLOC_024552
XLOC_024555
XLOC_024556
XLOC_024569
XLOC_024614
XLOC_024666
XLOC_024685
XLOC_024741
XLOC_024776
XLOC_024789
XLOC_024834
XLOC_024851
XLOC_024861
XLOC_024870
XLOC_024886
XLOC_024896
XLOC_024900
XLOC_024908
XLOC_024909
XLOC_024926
XLOC_024982
XLOC_024985
XLOC_024991
XLOC_025028
XLOC_025029
XLOC_025038

### Sheet: GO terms in Cluster 42
GO-term	#Seqs
localization	53	Contig14.XLOC_005045.TCONS_00008428.plus, Contig155.XLOC_007062.TCONS_00011698.plus, Contig43.XLOC_015143.TCONS_00024754.plus, Contig106.XLOC_001350.TCONS_00002102.plus, Contig64.XLOC_019286.TCONS_00031967.plus, Contig37.XLOC_013787.TCONS_00022553.-, Contig114.XLOC_002645.TCONS_00004273.plus, Contig37.XLOC_013891.TCONS_00022820.-, Contig64.XLOC_019286.TCONS_00031970.plus, Contig61.XLOC_019142.TCO…
cellular component organization or biogenesis	64	Contig114.XLOC_002958.TCONS_00004900.-, Contig147.XLOC_005443.TCONS_00009169.plus, Contig98.XLOC_023944.TCONS_00039986.-, Contig64.XLOC_019286.TCONS_00031967.plus, Contig82.XLOC_022307.TCONS_00037100.-, Contig114.XLOC_002645.TCONS_00004273.plus, Contig82.XLOC_022307.TCONS_00037102.-, Contig79.XLOC_021368.TCONS_00035334.plus, Contig91.XLOC_023041.TCONS_00038395.-, Contig45.XLOC_017923.TCONS_000298…
signaling	69	Contig43.XLOC_015207.TCONS_00024849.plus, Contig147.XLOC_005450.TCONS_00009184.plus, Contig45.XLOC_017962.TCONS_00029909.-, Contig45.XLOC_017962.TCONS_00029907.-, Contig43.XLOC_015207.TCONS_00024851.plus, Contig129.XLOC_003904.TCONS_00006482.plus, Contig45.XLOC_017962.TCONS_00029905.-, Contig99.XLOC_024666.TCONS_00041287.-, Contig91.XLOC_022864.TCONS_00038079.plus, Contig45.XLOC_017923.TCONS_0002…
regulation of biological process	105	Contig8.XLOC_021649.TCONS_00035795.plus, Contig43.XLOC_015207.TCONS_00024849.plus, Contig45.XLOC_017962.TCONS_00029909.-, Contig43.XLOC_015207.TCONS_00024851.plus, Contig45.XLOC_017962.TCONS_00029905.-, Contig91.XLOC_022864.TCONS_00038079.plus, Contig45.XLOC_017923.TCONS_00029846.-, Contig98.XLOC_023733.TCONS_00039569.plus, Contig147.XLOC_005540.TCONS_00009413.-, Contig82.XLOC_022225.TCONS_000369…
cellular process	286	Contig140.XLOC_005137.TCONS_00008615.plus, Contig8.XLOC_021649.TCONS_00035795.plus, Contig157.XLOC_007743.TCONS_00012780.plus, Contig114.XLOC_002958.TCONS_00004900.-, Contig147.XLOC_005443.TCONS_00009169.plus, Contig45.XLOC_017483.TCONS_00028810.plus, Contig82.XLOC_022307.TCONS_00037100.-, Contig45.XLOC_017962.TCONS_00029909.-, Contig114.XLOC_002645.TCONS_00004273.plus, Contig43.XLOC_015207.TCONS…
developmental process	66	Contig37.XLOC_013891.TCONS_00022807.-, Contig106.XLOC_001350.TCONS_00002102.plus, Contig37.XLOC_013891.TCONS_00022809.-, Contig114.XLOC_002645.TCONS_00004273.plus, Contig37.XLOC_013891.TCONS_00022820.-, Contig45.XLOC_017923.TCONS_00029846.-, Contig45.XLOC_017923.TCONS_00029844.-, Contig98.XLOC_024006.TCONS_00040104.-, Contig61.XLOC_019142.TCONS_00031704.plus, Contig44.XLOC_016846.TCONS_00027412.-…
response to stimulus	76	Contig43.XLOC_015207.TCONS_00024849.plus, Contig147.XLOC_005450.TCONS_00009184.plus, Contig45.XLOC_017962.TCONS_00029909.-, Contig45.XLOC_017962.TCONS_00029907.-, Contig43.XLOC_015207.TCONS_00024851.plus, Contig129.XLOC_003904.TCONS_00006482.plus, Contig45.XLOC_017962.TCONS_00029905.-, Contig99.XLOC_024666.TCONS_00041287.-, Contig91.XLOC_022864.TCONS_00038079.plus, Contig6.XLOC_018898.TCONS_00031…
single-organism process	166	Contig43.XLOC_015207.TCONS_00024849.plus, Contig106.XLOC_001350.TCONS_00002102.plus, Contig45.XLOC_017962.TCONS_00029909.-, Contig114.XLOC_002645.TCONS_00004273.plus, Contig43.XLOC_015207.TCONS_00024851.plus, Contig45.XLOC_017962.TCONS_00029905.-, Contig119.XLOC_003530.TCONS_00005923.-, Contig91.XLOC_022864.TCONS_00038079.plus, Contig45.XLOC_017923.TCONS_00029846.-, Contig43.XLOC_015118.TCONS_000…
metabolic process	233	Contig8.XLOC_021649.TCONS_00035795.plus, Contig140.XLOC_005137.TCONS_00008615.plus, Contig157.XLOC_007743.TCONS_00012780.plus, Contig45.XLOC_017483.TCONS_00028810.plus, Contig45.XLOC_017923.TCONS_00029846.-, Contig98.XLOC_024006.TCONS_00040104.-, Contig45.XLOC_017157.TCONS_00028009.plus, Contig99.XLOC_024685.TCONS_00041317.-, Contig99.XLOC_024569.TCONS_00041103.plus, Contig119.XLOC_003455.TCONS_0…
biological regulation	111	Contig8.XLOC_021649.TCONS_00035795.plus, Contig157.XLOC_007743.TCONS_00012780.plus, Contig43.XLOC_015207.TCONS_00024849.plus, Contig45.XLOC_017962.TCONS_00029909.-, Contig43.XLOC_015207.TCONS_00024851.plus, Contig45.XLOC_017962.TCONS_00029905.-, Contig91.XLOC_022864.TCONS_00038079.plus, Contig45.XLOC_017923.TCONS_00029846.-, Contig14.XLOC_005020.TCONS_00008372.plus, Contig98.XLOC_023733.TCONS_000…
	1229

### Sheet: KEGG pathway in Cluster 42
Pathway	Pathway ID	#Enzs in Pathway	Enzyme	#Seqs of Enzyme	Seqs
Nitrogen metabolism	map00910	1	ec:6.3.4.16 - synthase (ammonia)	8	Contig99.XLOC_024886.TCONS_00041688.-, Contig99.XLOC_024886.TCONS_00041689.-, Contig99.XLOC_024886.TCONS_00041691.-, Contig99.XLOC_024886.TCONS_00041690.-, Contig99.XLOC_024886.TCONS_00041695.-, Contig99.XLOC_024886.TCONS_00041694.-, Contig99.XLOC_024886.TCONS_00041693.-, Contig99.XLOC_024886.TCONS_00041692.-
Phenylpropanoid biosynthesis	map00940	1	ec:1.11.1.7 - lactoperoxidase	1	Contig45.XLOC_017361.TCONS_00028570.plus
Pentose and glucuronate interconversions	map00040	2	ec:3.2.1.31 - beta-glucuronide glucuronohydrolase glucuronidase, ec:1.1.1.22 - 6-dehydrogenase	1, 5	Contig99.XLOC_024685.TCONS_00041317.-, Contig119.XLOC_003530.TCONS_00005925.-, Contig119.XLOC_003530.TCONS_00005924.-, Contig119.XLOC_003530.TCONS_00005923.-, Contig119.XLOC_003530.TCONS_00005922.-, Contig119.XLOC_003530.TCONS_00005921.-
Aminoacyl-tRNA biosynthesis	map00970	1	ec:6.1.1.7 - ligase	3	Contig37.XLOC_013487.TCONS_00021862.plus, Contig37.XLOC_013487.TCONS_00021863.plus, Contig37.XLOC_013487.TCONS_00021860.plus
Aminobenzoate degradation	map00627	1	ec:3.1.3.41 - nitrophenyl phosphatase	8	Contig147.XLOC_005465.TCONS_00009231.plus, Contig147.XLOC_005465.TCONS_00009229.plus, Contig45.XLOC_017483.TCONS_00028809.plus, Contig45.XLOC_017483.TCONS_00028810.plus, Contig147.XLOC_005465.TCONS_00009230.plus, Contig82.XLOC_022307.TCONS_00037102.-, Contig157.XLOC_007703.TCONS_00012695.plus, Contig44.XLOC_016617.TCONS_00026959.plus
Pyruvate metabolism	map00620	2	ec:6.4.1.2 - carboxylase, ec:4.2.1.2 - hydratase	3, 2	Contig0.XLOC_000002.TCONS_00000005.plus, Contig0.XLOC_000002.TCONS_00000004.plus, Contig0.XLOC_000002.TCONS_00000006.plus, Contig155.XLOC_007344.TCONS_00012156.-, Contig155.XLOC_007344.TCONS_00012155.-
Oxidative phosphorylation	map00190	4	ec:1.10.2.2 - reductase, ec:1.9.3.1 - oxidase, ec:1.6.99.3 - dehydrogenase, ec:1.6.5.3 - reductase (H+-translocating)	1, 1, 4, 4	Contig99.XLOC_024281.TCONS_00040533.plus, Contig76.XLOC_021173.TCONS_00035105, Contig37.XLOC_013541.TCONS_00021994.plus, Contig37.XLOC_013541.TCONS_00021995.plus, Contig99.XLOC_024776.TCONS_00041459.-, Contig99.XLOC_024789.TCONS_00041480.-, Contig37.XLOC_013541.TCONS_00021994.plus, Contig37.XLOC_013541.TCONS_00021995.plus, Contig99.XLOC_024776.TCONS_00041459.-, Contig99.XLOC_024789.TCONS_00041480…
Sulfur metabolism	map00920	1	ec:2.8.1.1 - sulfurtransferase	1	Contig82.XLOC_021991.TCONS_00036385.plus
Glycerophospholipid metabolism	map00564	1	ec:2.7.1.107 - kinase (ATP)	2	Contig44.XLOC_016669.TCONS_00027076.plus, Contig44.XLOC_016669.TCONS_00027075.plus
Phosphatidylinositol signaling system	map04070	2	ec:2.7.1.107 - kinase (ATP), ec:2.7.11.13 - kinase C	2, 3	Contig44.XLOC_016669.TCONS_00027076.plus, Contig44.XLOC_016669.TCONS_00027075.plus, Contig64.XLOC_019747.TCONS_00032742.-, Contig98.XLOC_023806.TCONS_00039724.plus, Contig98.XLOC_023806.TCONS_00039723.plus
Biosynthesis of antibiotics	map01130	2	ec:6.4.1.2 - carboxylase, ec:4.2.1.2 - hydratase	3, 2	Contig0.XLOC_000002.TCONS_00000005.plus, Contig0.XLOC_000002.TCONS_00000004.plus, Contig0.XLOC_000002.TCONS_00000006.plus, Contig155.XLOC_007344.TCONS_00012156.-, Contig155.XLOC_007344.TCONS_00012155.-
Thiamine metabolism	map00730	1	ec:3.6.1.15 - phosphatase	17	Contig98.XLOC_023725.TCONS_00039554.plus, Contig37.XLOC_013406.TCONS_00021676.plus, Contig37.XLOC_013406.TCONS_00021673.plus, Contig37.XLOC_013406.TCONS_00021675.plus, Contig82.XLOC_022277.TCONS_00037035.-, Contig107.XLOC_001856.TCONS_00002937.-, Contig107.XLOC_001856.TCONS_00002936.-, Contig82.XLOC_022277.TCONS_00037034.-, Contig26.XLOC_011622.TCONS_00018876.-, Contig37.XLOC_013406.TCONS_0002167…
Folate biosynthesis	map00790	1	ec:3.5.4.16 - cyclohydrolase I	2	Contig82.XLOC_022277.TCONS_00037034.-, Contig82.XLOC_022277.TCONS_00037035.-
Carbon fixation pathways in prokaryotes	map00720	2	ec:6.4.1.2 - carboxylase, ec:4.2.1.2 - hydratase	3, 2	Contig0.XLOC_000002.TCONS_00000005.plus, Contig0.XLOC_000002.TCONS_00000004.plus, Contig0.XLOC_000002.TCONS_00000006.plus, Contig155.XLOC_007344.TCONS_00012156.-, Contig155.XLOC_007344.TCONS_00012155.-
Purine metabolism	map00230	3	ec:3.6.1.3 - adenylpyrophosphatase, ec:3.6.1.6 - diphosphate phosphatase, ec:3.6.1.15 - phosphatase	3, 2, 17	Contig26.XLOC_011622.TCONS_00018876.-, Contig98.XLOC_023725.TCONS_00039554.plus, Contig45.XLOC_017157.TCONS_00028029.plus, Contig76.XLOC_020999.TCONS_00034781.-, Contig76.XLOC_020999.TCONS_00034782.-, Contig98.XLOC_023725.TCONS_00039554.plus, Contig37.XLOC_013406.TCONS_00021676.plus, Contig37.XLOC_013406.TCONS_00021673.plus, Contig37.XLOC_013406.TCONS_00021675.plus, Contig82.XLOC_022277.TCONS_000…
Glycosaminoglycan degradation	map00531	1	ec:3.2.1.31 - beta-glucuronide glucuronohydrolase glucuronidase	1	Contig99.XLOC_024685.TCONS_00041317.-
Glycerolipid metabolism	map00561	1	ec:2.7.1.107 - kinase (ATP)	2	Contig44.XLOC_016669.TCONS_00027076.plus, Contig44.XLOC_016669.TCONS_00027075.plus
Starch and sucrose metabolism	map00500	1	ec:3.2.1.4 - endo-1,4-beta-D-glucanase	1	Contig64.XLOC_019313.TCONS_00032022.plus
Drug metabolism - other enzymes	map00983	1	ec:3.2.1.31 - beta-glucuronide glucuronohydrolase glucuronidase	1	Contig99.XLOC_024685.TCONS_00041317.-
Flavone and flavonol biosynthesis	map00944	1	ec:3.2.1.31 - beta-glucuronide glucuronohydrolase glucuronidase	1	Contig99.XLOC_024685.TCONS_00041317.-
Arginine biosynthesis	map00220	1	ec:6.3.4.16 - synthase (ammonia)	8	Contig99.XLOC_024886.TCONS_00041688.-, Contig99.XLOC_024886.TCONS_00041689.-, Contig99.XLOC_024886.TCONS_00041691.-, Contig99.XLOC_024886.TCONS_00041690.-, Contig99.XLOC_024886.TCONS_00041695.-, Contig99.XLOC_024886.TCONS_00041694.-, Contig99.XLOC_024886.TCONS_00041693.-, Contig99.XLOC_024886.TCONS_00041692.-
Ascorbate and aldarate metabolism	map00053	1	ec:1.1.1.22 - 6-dehydrogenase	5	Contig119.XLOC_003530.TCONS_00005925.-, Contig119.XLOC_003530.TCONS_00005924.-, Contig119.XLOC_003530.TCONS_00005923.-, Contig119.XLOC_003530.TCONS_00005922.-, Contig119.XLOC_003530.TCONS_00005921.-
Th1 and Th2 cell differentiation	map04658	1	ec:3.1.3.16 - phosphatase	5	Contig82.XLOC_022307.TCONS_00037102.-, Contig147.XLOC_005465.TCONS_00009229.plus, Contig45.XLOC_017483.TCONS_00028809.plus, Contig45.XLOC_017483.TCONS_00028810.plus, Contig44.XLOC_016617.TCONS_00026959.plus
Alanine, aspartate and glutamate metabolism	map00250	3	ec:6.3.5.5 - synthase (glutamine-hydrolysing), ec:2.1.3.2 - carbamoyltransferase, ec:6.3.4.16 - synthase (ammonia)	8, 8, 8	Contig99.XLOC_024886.TCONS_00041688.-, Contig99.XLOC_024886.TCONS_00041689.-, Contig99.XLOC_024886.TCONS_00041691.-, Contig99.XLOC_024886.TCONS_00041690.-, Contig99.XLOC_024886.TCONS_00041695.-, Contig99.XLOC_024886.TCONS_00041694.-, Contig99.XLOC_024886.TCONS_00041693.-, Contig99.XLOC_024886.TCONS_00041692.-, Contig99.XLOC_024886.TCONS_00041688.-, Contig99.XLOC_024886.TCONS_00041689.-, Contig99.…
Fatty acid biosynthesis	map00061	1	ec:6.4.1.2 - carboxylase	3	Contig0.XLOC_000002.TCONS_00000005.plus, Contig0.XLOC_000002.TCONS_00000004.plus, Contig0.XLOC_000002.TCONS_00000006.plus
T cell receptor signaling pathway	map04660	2	ec:3.1.3.16 - phosphatase, ec:2.7.10.2 - protein-tyrosine kinase	5, 1	Contig82.XLOC_022307.TCONS_00037102.-, Contig147.XLOC_005465.TCONS_00009229.plus, Contig45.XLOC_017483.TCONS_00028809.plus, Contig45.XLOC_017483.TCONS_00028810.plus, Contig44.XLOC_016617.TCONS_00026959.plus, Contig82.XLOC_022261.TCONS_00037000.-
Amino sugar and nucleotide sugar metabolism	map00520	1	ec:1.1.1.22 - 6-dehydrogenase	5	Contig119.XLOC_003530.TCONS_00005925.-, Contig119.XLOC_003530.TCONS_00005924.-, Contig119.XLOC_003530.TCONS_00005923.-, Contig119.XLOC_003530.TCONS_00005922.-, Contig119.XLOC_003530.TCONS_00005921.-
Pyrimidine metabolism	map00240	4	ec:6.3.5.5 - synthase (glutamine-hydrolysing), ec:3.6.1.6 - diphosphate phosphatase, ec:2.1.3.2 - carbamoyltransferase, ec:3.5.2.3 - carbamoylaspartic dehydrase	8, 2, 8, 8	Contig99.XLOC_024886.TCONS_00041688.-, Contig99.XLOC_024886.TCONS_00041689.-, Contig99.XLOC_024886.TCONS_00041691.-, Contig99.XLOC_024886.TCONS_00041690.-, Contig99.XLOC_024886.TCONS_00041695.-, Contig99.XLOC_024886.TCONS_00041694.-, Contig99.XLOC_024886.TCONS_00041693.-, Contig99.XLOC_024886.TCONS_00041692.-, Contig76.XLOC_020999.TCONS_00034781.-, Contig76.XLOC_020999.TCONS_00034782.-, Contig99.…
Porphyrin and chlorophyll metabolism	map00860	1	ec:3.2.1.31 - beta-glucuronide glucuronohydrolase glucuronidase	1	Contig99.XLOC_024685.TCONS_00041317.-
Citrate cycle (TCA cycle)	map00020	1	ec:4.2.1.2 - hydratase	2	Contig155.XLOC_007344.TCONS_00012156.-, Contig155.XLOC_007344.TCONS_00012155.-
Aflatoxin biosynthesis	map00254	1	ec:6.4.1.2 - carboxylase	3	Contig0.XLOC_000002.TCONS_00000005.plus, Contig0.XLOC_000002.TCONS_00000004.plus, Contig0.XLOC_000002.TCONS_00000006.plus
Propanoate metabolism	map00640	1	ec:6.4.1.2 - carboxylase	3	Contig0.XLOC_000002.TCONS_00000005.plus, Contig0.XLOC_000002.TCONS_00000004.plus, Contig0.XLOC_000002.TCONS_00000006.plus

### Sheet: Genes in developmental process
		Gene_ID	Gene_symbol	Gene_description	Molecular function & developmental pathway
		XLOC_013891	FBN2	fibrillin-2-like	embryonic limb morphogenesis, camera-type eye development
		XLOC_001350	Exd	homeobox extradenticle	somatic muscle development, eye development
		XLOC_002645	actin	actin	muscle contraction
		XLOC_017923	BMI1	Polycomb complex BMI-1	segment specification
		XLOC_024006	SIX3	homeobox SIX3-like	eye & brain development
		XLOC_019142	GATA-3	Transcription factor GATA-3	anatomical structure morphogenesis
		XLOC_016846	Wnt16	Wnt-16-like	Wnt signaling pathway
		XLOC_015118	MARF1	meiosis arrest female 1	regulation of gene expression
		XLOC_022735	engrailed	Homeobox engrailed	trunk segmentation
		XLOC_024908	NCAD	neural-cadherin	eye development
		XLOC_017451	RERE	arginine-glutamic acid dipeptide repeats	dendrite morphogenesis
		XLOC_019222	GATA	GATA-binding factor C-like	positive regulation of T cell differentiation
		XLOC_011518	Ubx	homeotic ultrabithorax-like	specification of segmental identity
		XLOC_007342	SOD2	Superoxide dismutase [Mn] mitochondrial	cellular response to oxidative stress
		XLOC_011519	Antp	homeotic antennapedia-like	specification of segmental identity
		XLOC_002621	CELF4	CUGBP Elav-like family member 4	embryo development ending in birth or egg hatching, germ cell development
		XLOC_015540	ROR1	Tyrosine- kinase transmembrane receptor ROR1	inner ear development
		XLOC_005027	FOX	forkhead box	anatomical structure morphogenesis
		XLOC_013406	MYO1E	unconventional myosin-Ie-like	microtubule-based movement
		XLOC_016945	Notch	Neurogenic locus Notch	anterior/posterior pattern specification
		XLOC_011524	Scr	homeotic Sex combs reduced	specification of segmental identity
		XLOC_015195	VSX2	visual system homeobox 2-like	multicellular organism development
		XLOC_009737	NINJ2	ninjurin-2	nervous system development
		XLOC_005918	EIF2AK2	Interferon- double-stranded RNA-activated kinase	activation of MAPKK activity
		XLOC_017666	SNX17	Sorting nexin-17	cardiac septum development
		XLOC_009469	Ski	Ski oncogene	embryonic limb morphogenesis, skeletal muscle fiber development
		XLOC_019633	hth	homeobox homothorax	segmentation
		XLOC_017157	LAP4	lap4 isoform X6	unknown
		XLOC_002511	TXNDC11	thioredoxin domain-containing 11	protein disulfide isomerase activity
		XLOC_007689	LARGE2	Glycosyltransferase LARGE2	muscle cell cellular homeostasis
		XLOC_005450	PlexB	Plexin-B	axon guidance
		XLOC_019529	Dscam2	Down syndrome cell adhesion molecule Dscam2	neuron projection morphogenesis
		XLOC_016637	Lhx1	LIM homeobox Lhx1	anatomical structure morphogenesis
		XLOC_007062	Lrrk	leucine-rich repeat serine threonine- kinase 1	locomotion
		XLOC_011622	ATPsyn	ATP synthase subunit mitochondrial	negative regulation of TOR signaling
		XLOC_011652	alpha-Man2	Alpha-mannosidase 2	mannose metabolic process

### Sheet: Genes associated with structure
Gene_ID	Gene_symbol	Gene_description	Molecular function & developmental pathway
XLOC_013891	FBN2	fibrillin-2-like	embryonic limb morphogenesis
XLOC_001350	Exd	homeobox extradenticle	somatic muscle development
XLOC_002645	actin	actin	muscle contraction
XLOC_017923	BMI1	Polycomb complex BMI-1	segment specification
XLOC_019142	GATA-3	Transcription factor GATA-3	anatomical structure morphogenesis
XLOC_016846	Wnt16	Wnt-16-like	Wnt signaling pathway
XLOC_022735	engrailed	Homeobox engrailed	trunk segmentation
XLOC_011518	Ubx	homeotic ultrabithorax-like	specification of segmental identity
XLOC_011519	Antp	homeotic antennapedia-like	specification of segmental identity
XLOC_015540	ROR1	Tyrosine- kinase transmembrane receptor ROR1	inner ear development
XLOC_005027	FOX	forkhead box	anatomical structure morphogenesis
XLOC_013406	MYO1E	unconventional myosin-Ie-like	microtubule-based movement
XLOC_016945	Notch	Neurogenic locus Notch	anterior/posterior pattern specification
XLOC_011524	Scr	homeotic Sex combs reduced	specification of segmental identity
XLOC_009469	Ski	Ski oncogene	embryonic limb morphogenesis, skeletal muscle fiber development
XLOC_019633	hth	homeobox homothorax	segmentation
XLOC_007689	LARGE2	Glycosyltransferase LARGE2	muscle cell cellular homeostasis
XLOC_016637	Lhx1	LIM homeobox Lhx1	anatomical structure morphogenesis
