## Supplementary material for "The functional evolution of collembolan Ubx on the regulation of abdominal appendage formation": 7-Dual luciferase assays of collembolan and drosophila proteins.xls

### Sheet: original_data
	pGL3p	pGL3p+DMXR	egfp	DmIb	DmIVa	Fc_form1	Fc_form2	Fc1/QAm	Fc2/QAm	Dm/Fc_linker	Dm/Fc_C
Firefly-1	377	55	128	127	233	100	122	276	183	349	219
Renilla-1	14307779	5279586	5101694	4402299	2159516	5669058	3199300	4464784	2556418	1924518	2174390
ratio1	2.63493e-05	1.04175e-05	2.50897e-05	2.88486e-05	0.000107895	1.76396e-05	3.81333e-05	6.18171e-05	7.15845e-05	0.000181344	0.000100718
Firefly-2	291	82	86	81	266	77	100	173	236	249	286
Renilla-2	12985022	5441721	3981258	3509294	1687813	4237902	3658579	2671998	3521458	1607627	2433576
ratio2	2.24104e-05	1.50688e-05	2.16012e-05	2.30816e-05	0.0001576	1.81694e-05	2.7333e-05	6.47456e-05	6.70177e-05	0.000154887	0.000117523
Firefly-3	301	89	88	84	345	77	146	163	227	258	286
Renilla-3	13273008	6591539	3632351	2893378	2771327	4065298	4517147	2963743	3956890	1952491	2273573
ratio3	2.26776e-05	1.35022e-05	2.42267e-05	2.90318e-05	0.000124489	1.89408e-05	3.23213e-05	5.4998e-05	5.73683e-05	0.000132139	0.000125793
		pGL3p	pGL3p+DMXR	egfp	DmIb	DmIVa	Fc_form1	Fc_form2	Fc1/QAm	Fc2/QAm	Dm/Fc_linker	Dm/Fc_C
	ratio1	2.63493e-05	1.04175e-05	2.50897e-05	2.88486e-05	0.000107895	1.76396e-05	3.81333e-05	6.18171e-05	7.15845e-05	0.000181344	0.000100718
	ratio2	2.24104e-05	1.50688e-05	2.16012e-05	2.30816e-05	0.0001576	1.81694e-05	2.7333e-05	6.47456e-05	6.70177e-05	0.000154887	0.000117523
	ratio3	2.26776e-05	1.35022e-05	2.42267e-05	2.90318e-05	0.000124489	1.89408e-05	3.23213e-05	5.4998e-05	5.73683e-05	0.000132139	0.000125793
	average	2.38124e-05	1.29961e-05	2.36392e-05	2.69873e-05	0.000129995	1.82499e-05	3.25959e-05	6.05202e-05	6.53235e-05	0.000156123	0.000114678
		pGL3p	pGL3p+DMXR	egfp	DmIb	DmIVa	Fc_form1	Fc_form2	Fc1/QAm	Fc2/QAm	Dm/Fc_linker	Dm/Fc_C
	average	2.38124e-05	1.29961e-05	2.36392e-05	2.69873e-05	0.000129995	1.82499e-05	3.25959e-05	6.05202e-05	6.53235e-05	0.000156123	0.000114678
	stander	2.20104e-06	2.36657e-06	1.81694e-06	3.38372e-06	2.53062e-05	6.54323e-07	5.4054e-06	5.0015e-06	7.25797e-06	2.46259e-05	1.27774e-05
	ratio	1	0.545772	0.992727	1.13333	5.45912	0.766404	1.36886	2.54154	2.74326	6.55638	4.81589
	DmIb				1	4.81688	0.676241	1.20782	2.24254	2.42053	5.78506	4.24933

### Sheet: relative_repression_data
		DmIb	DmIVa	Fc_form1	Fc_form2	Fc1/QAm	Fc2/QAm	Dm/Fc_linker	Dm/Fc_C	Fc/Dm_C
	1	2.88486e-05	0.000107895	1.76396e-05	3.81333e-05	6.18171e-05	7.15845e-05	0.000181344	0.000100718	6.50155e-05
	2	2.30816e-05	0.0001576	1.81694e-05	2.7333e-05	6.47456e-05	6.70177e-05	0.000154887	0.000117523	4.20579e-05
	3	2.90318e-05	0.000124489	1.89408e-05	3.23213e-05	5.4998e-05	5.73683e-05	0.000132139	0.000125793	3.87534e-05
	ratio1	0.999999	3.74003	0.611455	1.32184	2.14281	2.48139	6.28606	3.49126	2.25368
	ratio2	0.999999	6.82797	0.78718	1.18419	2.80507	2.90351	6.7104	5.09161	1.82214
	ratio3	1	4.28803	0.652416	1.11331	1.89441	1.97605	4.55152	4.33294	1.33486
	s.d	1.00102e-06	1.64757	0.0919406	0.106035	0.470745	0.464353	1.14378	0.800535	0.459692
	average	0.999999	4.95201	0.683683	1.20645	2.28076	2.45365	5.84933	4.30527	1.80356
		DmIb	DmIVa	Dm/Fc_linker	Dm/Fc_C	Fc_form1	Fc1/QAm	Fc_form2	Fc2/QAm
	average	0.999999	4.95201	5.84933	4.30527	0.683683	2.28076	1.20645	2.45365
