## Supplementary material for "The functional evolution of collembolan Ubx on the regulation of abdominal appendage formation": 8-Genes coexpressed with FcUbx.xlsx

### Sheet: 113 co-expressed genes
Contig82	XLOC_022276	Tyrosine-@ kinase-@like otk
Contig33	XLOC_012866	proteasome ATPase
Contig33	XLOC_012865	- ---NA---
Contig44	XLOC_016617	plus Tyrosine- phosphatase 69D
Contig157	XLOC_007949	- motor neuron and pancreas homeobox 1
Contig29	XLOC_012184	plus follistatin-related 5-like isoform X2
Contig168	XLOC_009194	plus photoreceptor-specific nuclear receptor-like
Contig77	XLOC_021343	---NA---
Contig26	XLOC_011777	homeotic ultrabithorax
Contig97	XLOC_023590	- peroxisomal biogenesis factor 5 isoform X1
Contig64	XLOC_019311	plus tubulin alpha-2 chain
Contig41	XLOC_014775	plus Cytochrome P450 9e2
Contig140	XLOC_005149	plus ---NA---
Contig165	XLOC_009061	plus ---NA---
Contig114	XLOC_002857	homeobox abdominal-@A homolog isoform X2
Contig9	XLOC_022696	Protein Gawky
Contig26	XLOC_011479	plus cysteine dioxygenase type 1
Contig76	XLOC_020775	plus DNA-binding P3A2 isoform X3
Contig35	XLOC_013096	- ---NA---
Contig151	XLOC_006592	gastrula zinc finger -@ partial
Contig107	XLOC_001694	plus Krueppel-like factor 5
Contig26	XLOC_011473	plus homeotic proboscipedia
Contig107	XLOC_001700	plus 3-oxoacyl-[acyl-carrier- ] mitochondrial
Contig91	XLOC_023285
Contig38	XLOC_014371	brain-@specific homeobox homolog
Contig99	XLOC_024908	neural-@cadherin isoform X4
Contig134	XLOC_004597
Contig147	XLOC_005517	teneurin-@m isoform #REF!
Contig168	XLOC_009178	plus KIAA1143 homolog
Contig98	XLOC_023750	plus PREDICTED: uncharacterized protein LOC101039661
Contig159	XLOC_008384	Tyrosine-@ kinase transmembrane receptor ROR1
Contig9	XLOC_022765
Contig25	XLOC_011411	Cystatin-@A
Contig148	XLOC_005615	plus BTB POZ domain-containing 1
Contig19	XLOC_009486	plus hypothetical protein Ocin01_09153
Contig144	XLOC_005227	plus ---NA---
Contig29	XLOC_012286	muscleblind isoform X2
Contig106	XLOC_001438	- ---NA---
Contig119	XLOC_003421	plus T-box transcription factor TBX20-like isoform X2
Contig158	XLOC_008225	trypsinogen partial
Contig23	XLOC_010807	- von Willebrand factor A domain-containing 5A
Contig109	XLOC_002159	- ---NA---
Contig98	XLOC_024106	ubiquitin-@ ligase TRIM9
Contig25	XLOC_011448
Contig135	XLOC_004607	plus ELAV 2 isoform X7
Contig6	XLOC_018868	plus glutamate receptor kainate 2-like isoform X2
Contig119	XLOC_003464	- TOX high mobility group box family member 4 isoform X2
Contig11	XLOC_002240	plus transcription factor capicua isoform X1
Contig76	XLOC_020685	plus toll-like receptor 6
Contig72	XLOC_020372	polyketide synthase
Contig157	XLOC_007916	transmembrane and TPR repeat-@containing CG4036-@like
Contig139	XLOC_004926	ubiquitin-@ ligase MYCBP2-@like
Contig26	XLOC_011531	plus ---NA---
Contig82	XLOC_021991	plus adenylyltransferase and sulfurtransferase MOCS3
Contig147	XLOC_005540	G alpha q subunit isoform #REF!
Contig76	XLOC_020759	plus blood vessel epicardial substance isoform X1
Contig114	XLOC_002627	plus neurexin-4 isoform X1
Contig139	XLOC_004789	plus liprin-alpha-1 isoform X1
Contig64	XLOC_019313	plus ---NA---
Contig16	XLOC_008416	plus charged multivesicular body 4b
Contig29	XLOC_012387	Leucine-@rich repeat and immunoglobulin domain-@containing nogo receptor-@interacting
Contig131	XLOC_004239	plus zinc finger 91-like
Contig98	XLOC_024044	- disheveled-associated activator of morphogenesis 2 isoform X1
Contig97	XLOC_023497	plus retinol dehydrogenase 11-like
Contig113	XLOC_002385	rolling stone-@like
Contig77	XLOC_021345	TPR repeat [Aspergillus fischeri NRRL 181]
Contig64	XLOC_019764	- ---NA---
Contig82	XLOC_022207	- irregular chiasm C-roughest isoform X1
Contig61	XLOC_019120	plus isoform A
Contig8	XLOC_021649	plus Nuclear envelope phosphatase-regulatory subunit 1
Contig45	XLOC_017308	plus zinc finger 225-like
Contig107	XLOC_001805	- LIM domain-binding 2 isoform X4
Contig45	XLOC_017718	DNA-@binding SATB1
Contig147	XLOC_005465	plus tyrosine- phosphatase 99A isoform X1
Contig61	XLOC_019248	- Transcriptional repressor scratch 1
Contig44	XLOC_016637	plus LIM homeobox Lhx1 isoform X1
Contig99	XLOC_024888	- phospholipid scramblase 1
Contig131	XLOC_004454	hypothetical protein Ocin01_09415
Contig106	XLOC_001521	Wnt-4-@like isoform #REF!
Contig37	XLOC_013793	homeotic spalt-@major-@like
Contig82	XLOC_022276	inactive Tyrosine-@ kinase partial
Contig19	XLOC_009720	vestigial
Contig157	XLOC_007743	plus Tyrosine- kinase transmembrane receptor Ror2
Contig64	XLOC_019788
Contig9	XLOC_022768
Contig157	XLOC_007840	plus 3-oxo-5-alpha-steroid 4-dehydrogenase 1
Contig8	XLOC_021774
Contig12	XLOC_003626	plus hypothetical protein Ocin01_06191
Contig2	XLOC_009997
Contig19	XLOC_009819	- ---NA---
Contig4	XLOC_014443	plus exosome component 10
Contig119	XLOC_003546	white isoform #REF!
Contig139	XLOC_004782	plus ---NA---
Contig15	XLOC_006392
Contig26	XLOC_011518	plus Ultrabithorax
Contig139	XLOC_004947	- SPRY domain-containing 3-like
Contig24	XLOC_011315	- Transmembrane channel 7
Contig44	XLOC_016501	plus active breakpoint cluster region-related
Contig9	XLOC_022772	hypothetical protein AUEXF2481DRAFT_42864
Contig82	XLOC_022281	Cysteine-@rich PDZ-@binding
Contig37	XLOC_014146
Contig76	XLOC_020682	plus ---NA---
Contig82	XLOC_022218	- multiple coagulation factor deficiency 2 homolog
Contig107	XLOC_001785	plus gastrula zinc finger -like
Contig129	XLOC_003913	plus deformed epidermal autoregulatory factor 1
Contig45	XLOC_018274
Contig45	XLOC_017320	plus zinc finger Gfi-1b-like
Contig54	XLOC_018634
Contig40	XLOC_014619	plus disintegrin and metallo ase domain-containing 19
Contig35	XLOC_013230
Contig44	XLOC_016594	plus GDP-Man:Man(3) c(2)-PP-Dol alpha-1,2-mannosyltransferase
Contig70	XLOC_020328
Contig164	XLOC_008936	hypothetical Protein Ocin01_13561

### Sheet: 287 transcripts
Contig82	XLOC_022276	TCONS_00037032	#NAME?
Contig33	XLOC_012866	TCONS_00020913	#NAME?
Contig33	XLOC_012865	TCONS_00020912	- ---NA---
Contig44	XLOC_016617	TCONS_00026959	plus Tyrosine- phosphatase 69D
Contig157	XLOC_007949	TCONS_00013230	- motor neuron and pancreas homeobox 1
Contig29	XLOC_012184	TCONS_00019763	plus follistatin-related 5-like isoform X2
Contig168	XLOC_009194	TCONS_00015200	plus photoreceptor-specific nuclear receptor-like
Contig77	XLOC_021343	TCONS_00035286	---NA---
Contig26	XLOC_011777	TCONS_00019144	homeotic ultrabithorax
Contig97	XLOC_023590	TCONS_00039309	- peroxisomal biogenesis factor 5 isoform X1
Contig64	XLOC_019311	TCONS_00032017	plus tubulin alpha-2 chain
Contig41	XLOC_014775	TCONS_00024259	plus Cytochrome P450 9e2
Contig140	XLOC_005149	TCONS_00008641	plus ---NA---
Contig165	XLOC_009061	TCONS_00014996	plus ---NA---
Contig114	XLOC_002857	TCONS_00004707	#NAME?
Contig9	XLOC_022696	TCONS_00037810	#NAME?
Contig26	XLOC_011479	TCONS_00018604	plus cysteine dioxygenase type 1
Contig76	XLOC_020775	TCONS_00034365	plus DNA-binding P3A2 isoform X3
Contig35	XLOC_013096	TCONS_00021225	- ---NA---
Contig151	XLOC_006592	TCONS_00010984	#NAME?
Contig107	XLOC_001694	TCONS_00002630	plus Krueppel-like factor 5
Contig26	XLOC_011473	TCONS_00018594	plus homeotic proboscipedia
Contig107	XLOC_001700	TCONS_00002639	plus 3-oxoacyl-[acyl-carrier- ] mitochondrial
Contig91	XLOC_023285	TCONS_00038801 ---NA---
Contig38	XLOC_014371	TCONS_00023600	#NAME?
Contig99	XLOC_024908	TCONS_00041764	#NAME?
Contig97	XLOC_023590	TCONS_00039307	- peroxisomal biogenesis factor 5 isoform X1
Contig134	XLOC_004597	TCONS_00007543 ---NA---
Contig147	XLOC_005517	TCONS_00009366	#NAME?
Contig168	XLOC_009178	TCONS_00015161	plus KIAA1143 homolog
Contig98	XLOC_023750	TCONS_00039614	plus PREDICTED: uncharacterized protein LOC101039661
Contig159	XLOC_008384	TCONS_00013898	#NAME?
Contig140	XLOC_005149	TCONS_00008636	plus ---NA---
Contig9	XLOC_022765	TCONS_00037931 ---NA---
Contig25	XLOC_011411	TCONS_00018518	#NAME?
Contig148	XLOC_005615	TCONS_00009548	plus BTB POZ domain-containing 1
Contig19	XLOC_009486	TCONS_00015638	plus hypothetical protein Ocin01_09153
Contig144	XLOC_005227	TCONS_00008809	plus ---NA---
Contig29	XLOC_012286	TCONS_00019983	#NAME?
Contig99	XLOC_024908	TCONS_00041757	#NAME?
Contig106	XLOC_001438	TCONS_00002214	- ---NA---
Contig119	XLOC_003421	TCONS_00005657	plus T-box transcription factor TBX20-like isoform X2
Contig148	XLOC_005615	TCONS_00009546	plus BTB POZ domain-containing 2
Contig158	XLOC_008225	TCONS_00013674	#NAME?
Contig23	XLOC_010807	TCONS_00017746	- von Willebrand factor A domain-containing 5A
Contig140	XLOC_005149	TCONS_00008643	plus ---NA---
Contig109	XLOC_002159	TCONS_00003427	- ---NA---
Contig99	XLOC_024908	TCONS_00041761	#NAME?
Contig33	XLOC_012865	TCONS_00020910	- ---NA---
Contig98	XLOC_024106	TCONS_00040264	#NAME?
Contig25	XLOC_011448	TCONS_00018556 ---NA---
Contig168	XLOC_009194	TCONS_00015199	plus photoreceptor-specific nuclear receptor-like
Contig147	XLOC_005517	TCONS_00009368	#NAME?
Contig135	XLOC_004607	TCONS_00007564	plus ELAV 2 isoform X7
Contig6	XLOC_018868	TCONS_00031248	plus glutamate receptor kainate 2-like isoform X2
Contig119	XLOC_003464	TCONS_00005766	- TOX high mobility group box family member 4 isoform X2
Contig11	XLOC_002240	TCONS_00003518	plus transcription factor capicua isoform X1
Contig29	XLOC_012286	TCONS_00019978	#NAME?
Contig29	XLOC_012184	TCONS_00019760	plus follistatin-related 5-like
Contig168	XLOC_009178	TCONS_00015159	plus PREDICTED: uncharacterized protein KIAA1143 homolog
Contig76	XLOC_020685	TCONS_00034138	plus toll-like receptor 6
Contig135	XLOC_004607	TCONS_00007556	plus ELAV 2 isoform X7
Contig72	XLOC_020372	TCONS_00033645	polyketide synthase
Contig119	XLOC_003421	TCONS_00005659	plus T-box transcription factor TBX20-like
Contig157	XLOC_007916	TCONS_00013181	#NAME?
Contig158	XLOC_008225	TCONS_00013672	#NAME?
Contig139	XLOC_004926	TCONS_00008229	#NAME?
Contig26	XLOC_011531	TCONS_00018699	plus ---NA---
Contig82	XLOC_021991	TCONS_00036386	plus adenylyltransferase and sulfurtransferase MOCS3
Contig26	XLOC_011479	TCONS_00018602	plus cysteine dioxygenase type 1
Contig147	XLOC_005540	TCONS_00009412	#NAME?
Contig144	XLOC_005227	TCONS_00008810	plus limbic system-associated membrane
Contig76	XLOC_020759	TCONS_00034319	plus blood vessel epicardial substance isoform X1
Contig114	XLOC_002627	TCONS_00004228	plus neurexin-4 isoform X1
Contig29	XLOC_012286	TCONS_00019981	#NAME?
Contig99	XLOC_024908	TCONS_00041759	#NAME?
Contig139	XLOC_004789	TCONS_00007907	plus liprin-alpha-1 isoform X1
Contig64	XLOC_019313	TCONS_00032023	plus ---NA---
Contig135	XLOC_004607	TCONS_00007562	plus ELAV 2 isoform X7
Contig76	XLOC_020775	TCONS_00034359	plus DNA-binding P3A2 isoform X3
Contig29	XLOC_012286	TCONS_00019976	#NAME?
Contig114	XLOC_002627	TCONS_00004230	plus neurexin-4 isoform X1
Contig16	XLOC_008416	TCONS_00013947	plus charged multivesicular body 4b
Contig29	XLOC_012387	TCONS_00020187	#NAME?
Contig131	XLOC_004239	TCONS_00007015	plus zinc finger 91-like
Contig98	XLOC_024044	TCONS_00040169	- disheveled-associated activator of morphogenesis 2 isoform X1
Contig99	XLOC_024908	TCONS_00041763	#NAME?
Contig97	XLOC_023497	TCONS_00039135	plus retinol dehydrogenase 11-like
Contig113	XLOC_002385	TCONS_00003805	#NAME?
Contig76	XLOC_020775	TCONS_00034361	plus DNA-binding P3A2 isoform X3
Contig135	XLOC_004607	TCONS_00007554	plus ELAV 2 isoform X7
Contig119	XLOC_003464	TCONS_00005764	- TOX high mobility group box family member 4 isoform X2
Contig77	XLOC_021345	TCONS_00035288	TPR repeat [Aspergillus fischeri NRRL 181]
Contig147	XLOC_005517	TCONS_00009369	- ---NA---
Contig64	XLOC_019764	TCONS_00032766	- ---NA---
Contig82	XLOC_022207	TCONS_00036886	- irregular chiasm C-roughest isoform X1
Contig61	XLOC_019120	TCONS_00031671	plus isoform A
Contig8	XLOC_021649	TCONS_00035796	plus Nuclear envelope phosphatase-regulatory subunit 1
Contig45	XLOC_017308	TCONS_00028395	plus zinc finger 225-like
Contig107	XLOC_001805	TCONS_00002835	- LIM domain-binding 2 isoform X4
Contig98	XLOC_024106	TCONS_00040263	#NAME?
Contig11	XLOC_002240	TCONS_00003520	plus capicua homolog isoform X1
Contig45	XLOC_017718	TCONS_00029311	#NAME?
Contig147	XLOC_005465	TCONS_00009228	plus tyrosine- phosphatase 99A isoform X1
Contig158	XLOC_008225	TCONS_00013670	#NAME?
Contig61	XLOC_019248	TCONS_00031905	- Transcriptional repressor scratch 1
Contig144	XLOC_005227	TCONS_00008812	plus Bone morphogenetic 2-A
Contig109	XLOC_002159	TCONS_00003428	- ---NA---
Contig44	XLOC_016637	TCONS_00027002	plus LIM homeobox Lhx1 isoform X1
Contig76	XLOC_020775	TCONS_00034363	plus DNA-binding P3A2 isoform X3
Contig135	XLOC_004607	TCONS_00007560	plus ELAV 3 isoform X5
Contig29	XLOC_012286	TCONS_00019974	#NAME?
Contig140	XLOC_005149	TCONS_00008638	plus ---NA---
Contig64	XLOC_019764	TCONS_00032767	- Methyltransferase 7A
Contig98	XLOC_024106	TCONS_00040262	#NAME?
Contig76	XLOC_020759	TCONS_00034320	plus blood vessel epicardial substance isoform X1
Contig76	XLOC_020775	TCONS_00034356	plus DNA-binding P3A2 isoform X3
Contig99	XLOC_024888	TCONS_00041706	- phospholipid scramblase 1
Contig131	XLOC_004454	TCONS_00007367	hypothetical protein Ocin01_09415
Contig106	XLOC_001521	TCONS_00002391	#NAME?
Contig41	XLOC_014775	TCONS_00024261	plus probable cytochrome P450 6a13
Contig37	XLOC_013793	TCONS_00022575	#NAME?
Contig82	XLOC_022276	TCONS_00037031	#NAME?
Contig35	XLOC_013096	TCONS_00021223	- rhomboid-related 2-like isoform X2
Contig19	XLOC_009720	TCONS_00016134	#NAME?
Contig157	XLOC_007743	TCONS_00012781	plus Tyrosine- kinase transmembrane receptor Ror2
Contig148	XLOC_005615	TCONS_00009545	plus BTB POZ domain-containing 2
Contig23	XLOC_010807	TCONS_00017748	- Heat shock 70 kDa cognate 4
Contig25	XLOC_011411	TCONS_00018516	#NAME?
Contig8	XLOC_021649	TCONS_00035794	plus Nuclear envelope phosphatase-regulatory subunit 1
Contig64	XLOC_019788	TCONS_00032793 ---NA---
Contig82	XLOC_022276	TCONS_00037033	- inactive tyrosine- kinase 7-like
Contig114	XLOC_002627	TCONS_00004232	plus neurexin-4 isoform X1
Contig41	XLOC_014775	TCONS_00024260	plus Cytochrome P450 9e2
Contig9	XLOC_022768	TCONS_00037934 ---NA---
Contig157	XLOC_007840	TCONS_00013004	plus 3-oxo-5-alpha-steroid 4-dehydrogenase 1
Contig148	XLOC_005615	TCONS_00009549	plus ---NA---
Contig147	XLOC_005517	TCONS_00009365	#NAME?
Contig8	XLOC_021774	TCONS_00036068 ---NA---
Contig23	XLOC_010807	TCONS_00017744	- von Willebrand factor A domain-containing 5A
Contig26	XLOC_011479	TCONS_00018603	plus cysteine dioxygenase type 1
Contig37	XLOC_013793	TCONS_00022576	#NAME?
Contig114	XLOC_002627	TCONS_00004234	plus neurexin-4 isoform X2
Contig135	XLOC_004607	TCONS_00007553	plus ELAV 3 isoform X4
Contig41	XLOC_014775	TCONS_00024258	plus Cytochrome P450 9e2
Contig12	XLOC_003626	TCONS_00006065	plus hypothetical protein Ocin01_06191
Contig2	XLOC_009997	TCONS_00016601 ---NA---
Contig19	XLOC_009819	TCONS_00016365	- ---NA---
Contig114	XLOC_002857	TCONS_00004706	#NAME?
Contig4	XLOC_014443	TCONS_00023725	plus exosome component 10
Contig135	XLOC_004607	TCONS_00007558	plus ELAV 3 isoform X5
Contig148	XLOC_005615	TCONS_00009551	plus BTB POZ domain-containing 2
Contig119	XLOC_003546	TCONS_00005953	#NAME?
Contig61	XLOC_019248	TCONS_00031902	- Fatty acid desaturase 2
Contig106	XLOC_001521	TCONS_00002393	#NAME?
Contig139	XLOC_004782	TCONS_00007900	plus ---NA---
Contig15	XLOC_006392	TCONS_00010768 ---NA---
Contig119	XLOC_003546	TCONS_00005954	#NAME?
Contig119	XLOC_003421	TCONS_00005656	plus T-box transcription factor TBX20-like isoform X2
Contig148	XLOC_005615	TCONS_00009547	plus BTB POZ domain-containing 2
Contig168	XLOC_009178	TCONS_00015160	plus KIAA1143 homolog
Contig139	XLOC_004926	TCONS_00008227	#NAME?
Contig26	XLOC_011518	TCONS_00018667	plus Ultrabithorax
Contig158	XLOC_008225	TCONS_00013675	#NAME?
Contig139	XLOC_004947	TCONS_00008270	- SPRY domain-containing 3-like
Contig37	XLOC_013793	TCONS_00022572	#NAME?
Contig97	XLOC_023590	TCONS_00039308	- peroxisomal biogenesis factor 5 isoform X1
Contig140	XLOC_005149	TCONS_00008640	plus ---NA---
Contig45	XLOC_017308	TCONS_00028396	plus zinc finger 177-like
Contig26	XLOC_011518	TCONS_00018668	plus homeotic ultrabithorax-like isoform X2
Contig33	XLOC_012865	TCONS_00020911	- ---NA---
Contig29	XLOC_012286	TCONS_00019982	#NAME?
Contig106	XLOC_001521	TCONS_00002392	- Wnt-5a- partial
Contig147	XLOC_005465	TCONS_00009230	plus tyrosine- phosphatase 99A-like
Contig157	XLOC_007949	TCONS_00013231	#NAME?
Contig29	XLOC_012184	TCONS_00019762	plus follistatin-related 5-like isoform X2
Contig76	XLOC_020775	TCONS_00034364	plus DNA-binding P3A2 isoform X3
Contig24	XLOC_011315	TCONS_00018378	- Transmembrane channel 7
Contig29	XLOC_012286	TCONS_00019979	#NAME?
Contig107	XLOC_001700	TCONS_00002638	plus 3-oxoacyl-[acyl-carrier- ] mitochondrial
Contig44	XLOC_016501	TCONS_00026729	plus active breakpoint cluster region-related
Contig12	XLOC_003626	TCONS_00006066	plus hypothetical protein Ocin01_06191
Contig99	XLOC_024908	TCONS_00041760	#NAME?
Contig19	XLOC_009819	TCONS_00016363	- ---NA---
Contig9	XLOC_022772	TCONS_00037938	hypothetical protein AUEXF2481DRAFT_42864
Contig82	XLOC_022281	TCONS_00037042	#NAME?
Contig61	XLOC_019248	TCONS_00031904	- Fatty acid desaturase 2
Contig35	XLOC_013096	TCONS_00021224	- rhomboid-related 2-like
Contig147	XLOC_005540	TCONS_00009415	#NAME?
Contig26	XLOC_011473	TCONS_00018595	plus homeotic proboscipedia
Contig26	XLOC_011479	TCONS_00018601	plus cysteine dioxygenase type 1
Contig41	XLOC_014775	TCONS_00024264	plus Cytochrome P450 9e2
Contig37	XLOC_014146	TCONS_00023335 ---NA---
Contig29	XLOC_012184	TCONS_00019761	plus follistatin-related 5-like isoform X2
Contig38	XLOC_014371	TCONS_00023599	- ---NA---
Contig26	XLOC_011518	TCONS_00018671	plus ---NA---
Contig140	XLOC_005149	TCONS_00008637	plus ---NA---
Contig82	XLOC_022207	TCONS_00036885	- irregular chiasm C-roughest isoform X1
Contig147	XLOC_005540	TCONS_00009413	#NAME?
Contig76	XLOC_020759	TCONS_00034318	plus blood vessel epicardial substance isoform X1
Contig76	XLOC_020682	TCONS_00034132	plus ---NA---
Contig29	XLOC_012286	TCONS_00019980	#NAME?
Contig26	XLOC_011518	TCONS_00018669	plus homeotic ultrabithorax-like isoform X2
Contig82	XLOC_022218	TCONS_00036907	- multiple coagulation factor deficiency 2 homolog
Contig119	XLOC_003421	TCONS_00005658	plus T-box transcription factor TBX20-like
Contig158	XLOC_008225	TCONS_00013673	#NAME?
Contig98	XLOC_024106	TCONS_00040261	#NAME?
Contig139	XLOC_004926	TCONS_00008230	#NAME?
Contig140	XLOC_005149	TCONS_00008642	plus ---NA---
Contig144	XLOC_005227	TCONS_00008811	plus limbic system-associated membrane
Contig99	XLOC_024908	TCONS_00041762	#NAME?
Contig98	XLOC_024044	TCONS_00040170	- disheveled-associated activator of morphogenesis 2 isoform X1
Contig11	XLOC_002240	TCONS_00003519	plus transcription factor capicua isoform X1
Contig76	XLOC_020685	TCONS_00034139	plus slit homolog 2
Contig135	XLOC_004607	TCONS_00007557	plus ELAV 3 isoform X5
Contig135	XLOC_004607	TCONS_00007563	plus ELAV 3 isoform X2
Contig119	XLOC_003464	TCONS_00005765	- TOX high mobility group box family member 4 isoform X2
Contig76	XLOC_020775	TCONS_00034358	plus DNA-binding P3A2 isoform X3
Contig29	XLOC_012286	TCONS_00019977	#NAME?
Contig114	XLOC_002627	TCONS_00004229	plus neurexin-4 isoform X1
Contig107	XLOC_001785	TCONS_00002801	plus gastrula zinc finger -like
Contig37	XLOC_013793	TCONS_00022573	#NAME?
Contig129	XLOC_003913	TCONS_00006502	plus deformed epidermal autoregulatory factor 1
Contig139	XLOC_004926	TCONS_00008228	#NAME?
Contig45	XLOC_017718	TCONS_00029312	#NAME?
Contig140	XLOC_005149	TCONS_00008639	plus ---NA---
Contig107	XLOC_001805	TCONS_00002834	- LIM domain-binding 2 isoform X4
Contig41	XLOC_014775	TCONS_00024262	plus ---NA---
Contig99	XLOC_024908	TCONS_00041758	#NAME?
Contig64	XLOC_019313	TCONS_00032022	plus glycoside hydrolase family 45
Contig157	XLOC_007916	TCONS_00013182	#NAME?
Contig158	XLOC_008225	TCONS_00013671	#NAME?
Contig82	XLOC_021991	TCONS_00036385	plus adenylyltransferase and sulfurtransferase MOCS3
Contig45	XLOC_018274	TCONS_00030391 ---NA---
Contig135	XLOC_004607	TCONS_00007559	plus ELAV 3 isoform X5
Contig144	XLOC_005227	TCONS_00008813	plus Bone morphogenetic 2-A
Contig76	XLOC_020775	TCONS_00034360	plus DNA-binding P3A2 isoform X3
Contig23	XLOC_010807	TCONS_00017747	- von Willebrand factor A domain-containing 5A
Contig135	XLOC_004607	TCONS_00007561	plus ELAV 3 isoform X5
Contig41	XLOC_014775	TCONS_00024263	plus Cytochrome P450 9e2
Contig29	XLOC_012286	TCONS_00019975	#NAME?
Contig148	XLOC_005615	TCONS_00009550	plus BTB POZ domain-containing 2
Contig45	XLOC_017320	TCONS_00028419	plus zinc finger Gfi-1b-like
Contig26	XLOC_011518	TCONS_00018670	plus Ultrabithorax
Contig54	XLOC_018634	TCONS_00030933 ---NA---
Contig147	XLOC_005465	TCONS_00009231	plus Receptor-type tyrosine- phosphatase gamma
Contig76	XLOC_020759	TCONS_00034321	plus blood vessel epicardial substance isoform X1
Contig76	XLOC_020775	TCONS_00034355	plus DNA-binding P3A2 isoform X3
Contig119	XLOC_003546	TCONS_00005955	#NAME?
Contig45	XLOC_017320	TCONS_00028420	plus zinc finger Gfi-1b-like
Contig40	XLOC_014619	TCONS_00024007	plus disintegrin and metallo ase domain-containing 19
Contig64	XLOC_019311	TCONS_00032016	plus tubulin alpha-2 chain
Contig135	XLOC_004607	TCONS_00007555	plus ELAV 2 isoform X7
Contig148	XLOC_005615	TCONS_00009552	plus BTB POZ domain-containing 2
Contig37	XLOC_013793	TCONS_00022574	#NAME?
Contig114	XLOC_002627	TCONS_00004233	plus neurexin-4 isoform X1
Contig147	XLOC_005465	TCONS_00009229	plus tyrosine- phosphatase 99A isoform X1
Contig35	XLOC_013230	TCONS_00021385 ---NA---
Contig147	XLOC_005517	TCONS_00009370	- ---NA---
Contig8	XLOC_021649	TCONS_00035795	plus Nuclear envelope phosphatase-regulatory subunit 1
Contig129	XLOC_003913	TCONS_00006501	plus deformed epidermal autoregulatory factor 1
Contig44	XLOC_016594	TCONS_00026911	plus GDP-Man:Man(3) c(2)-PP-Dol alpha-1,2-mannosyltransferase
Contig23	XLOC_010807	TCONS_00017745	- von Willebrand factor A domain-containing 5A
Contig97	XLOC_023590	TCONS_00039306	- peroxisomal biogenesis factor 5 isoform X1
Contig114	XLOC_002627	TCONS_00004235	plus Unconventional myosin-Ih
Contig24	XLOC_011315	TCONS_00018377	- Transmembrane channel 7
Contig25	XLOC_011411	TCONS_00018517	#NAME?
Contig6	XLOC_018868	TCONS_00031247	plus glutamate receptor kainate 2-like isoform X2
Contig29	XLOC_012184	TCONS_00019764	plus follistatin-related 5-like
Contig76	XLOC_020775	TCONS_00034357	plus DNA-binding P3A2 isoform X3
Contig157	XLOC_007840	TCONS_00013005	plus 3-oxo-5-alpha-steroid 4-dehydrogenase 1
Contig44	XLOC_016637	TCONS_00027001	plus LIM homeobox Lhx1 isoform X1
Contig157	XLOC_007743	TCONS_00012780	plus Tyrosine- kinase transmembrane receptor Ror2
Contig76	XLOC_020775	TCONS_00034362	plus DNA-binding P3A2 isoform X3
Contig19	XLOC_009819	TCONS_00016364	- ---NA---
Contig61	XLOC_019248	TCONS_00031903	- Fatty acid desaturase 2
Contig106	XLOC_001521	TCONS_00002390	#NAME?
Contig70	XLOC_020328	TCONS_00033545 ---NA---
Contig147	XLOC_005540	TCONS_00009414	#NAME?
Contig114	XLOC_002627	TCONS_00004231	plus neurexin-4 isoform X2
Contig35	XLOC_013096	TCONS_00021222	- rhomboid-related 2-like
Contig147	XLOC_005517	TCONS_00009367	#NAME?
Contig164	XLOC_008936	TCONS_00014778	#NAME?
Contig33	XLOC_012865	TCONS_00020909	- ---NA---
Contig97	XLOC_023590	TCONS_00039305	- peroxisomal biogenesis factor 5 isoform X1
Contig139	XLOC_004926	TCONS_00008231	#NAME?
Contig16	XLOC_008416	TCONS_00013946	plus Charged multivesicular body 4b

### Sheet: GO terms of co-expressed genes
GO-term	Score
morphogenesis of an epithelium	2.3136
positive regulation of macromolecule metabolic process	1.8288
homophilic cell adhesion via plasma membrane adhesion molecules	6
signal transduction	4.94266
negative regulation of cellular process	3.07488
positive regulation of cellular process	0.88992
protein dephosphorylation	9.4
monocarboxylic acid metabolic process	2.304
carboxylic acid biosynthetic process	2.88
animal organ morphogenesis	2.10067
regulation of transcription, DNA-templated	23.496
pattern specification process	3.1632

### Sheet: Genes in phosphorylation
Contig82	XLOC_022276	TCONS_00037032	#NAME?
Contig44	XLOC_016617	TCONS_00026959	plus Tyrosine- phosphatase 69D	Tyrosine- phosphatase 69D
Contig157	XLOC_007949	TCONS_00013230	- motor neuron and pancreas homeobox 1
Contig29	XLOC_012184	TCONS_00019763	plus follistatin-related 5-like isoform X2
Contig168	XLOC_009194	TCONS_00015200	plus photoreceptor-specific nuclear receptor-like
Contig77	XLOC_021343	TCONS_00035286	---NA---
Contig26	XLOC_011777	TCONS_00019144	homeotic ultrabithorax
Contig97	XLOC_023590	TCONS_00039309	- peroxisomal biogenesis factor 5 isoform X1
Contig64	XLOC_019311	TCONS_00032017	plus tubulin alpha-2 chain
Contig41	XLOC_014775	TCONS_00024259	plus Cytochrome P450 9e2
Contig140	XLOC_005149	TCONS_00008641	plus ---NA---
Contig165	XLOC_009061	TCONS_00014996	plus ---NA---
Contig26	XLOC_011479	TCONS_00018604	plus cysteine dioxygenase type 1
Contig76	XLOC_020775	TCONS_00034365	plus DNA-binding P3A2 isoform X3
Contig107	XLOC_001694	TCONS_00002630	plus Krueppel-like factor 5
Contig26	XLOC_011473	TCONS_00018594	plus homeotic proboscipedia
Contig107	XLOC_001700	TCONS_00002639	plus 3-oxoacyl-[acyl-carrier- ] mitochondrial
Contig168	XLOC_009178	TCONS_00015161	plus KIAA1143 homolog
Contig98	XLOC_023750	TCONS_00039614	plus PREDICTED: uncharacterized protein LOC101039661
Contig148	XLOC_005615	TCONS_00009548	plus BTB POZ domain-containing 1
Contig19	XLOC_009486	TCONS_00015638	plus hypothetical protein Ocin01_09153
Contig144	XLOC_005227	TCONS_00008809	plus ---NA---
Contig119	XLOC_003421	TCONS_00005657	plus T-box transcription factor TBX20-like isoform X2
Contig23	XLOC_010807	TCONS_00017746	- von Willebrand factor A domain-containing 5A
Contig135	XLOC_004607	TCONS_00007564	plus ELAV 2 isoform X7
Contig6	XLOC_018868	TCONS_00031248	plus glutamate receptor kainate 2-like isoform X2
Contig119	XLOC_003464	TCONS_00005766	- TOX high mobility group box family member 4 isoform X2
Contig11	XLOC_002240	TCONS_00003518	plus transcription factor capicua isoform X1
Contig76	XLOC_020685	TCONS_00034138	plus toll-like receptor 6
Contig72	XLOC_020372	TCONS_00033645	polyketide synthase
Contig26	XLOC_011531	TCONS_00018699	plus ---NA---
Contig82	XLOC_021991	TCONS_00036386	plus adenylyltransferase and sulfurtransferase MOCS3
Contig76	XLOC_020759	TCONS_00034319	plus blood vessel epicardial substance isoform X1
Contig114	XLOC_002627	TCONS_00004228	plus neurexin-4 isoform X1
Contig139	XLOC_004789	TCONS_00007907	plus liprin-alpha-1 isoform X1
Contig64	XLOC_019313	TCONS_00032023	plus ---NA---
Contig16	XLOC_008416	TCONS_00013947	plus charged multivesicular body 4b
Contig131	XLOC_004239	TCONS_00007015	plus zinc finger 91-like
Contig98	XLOC_024044	TCONS_00040169	- disheveled-associated activator of morphogenesis 2 isoform X1
Contig97	XLOC_023497	TCONS_00039135	plus retinol dehydrogenase 11-like
Contig77	XLOC_021345	TCONS_00035288	TPR repeat [Aspergillus fischeri NRRL 181]
Contig82	XLOC_022207	TCONS_00036886	- irregular chiasm C-roughest isoform X1
Contig61	XLOC_019120	TCONS_00031671	plus isoform A
Contig8	XLOC_021649	TCONS_00035796	plus Nuclear envelope phosphatase-regulatory subunit 1
Contig45	XLOC_017308	TCONS_00028395	plus zinc finger 225-like
Contig107	XLOC_001805	TCONS_00002835	- LIM domain-binding 2 isoform X4
Contig147	XLOC_005465	TCONS_00009228	plus tyrosine- phosphatase 99A isoform X1	tyrosine- phosphatase 99A
Contig61	XLOC_019248	TCONS_00031905	- Transcriptional repressor scratch 1
Contig44	XLOC_016637	TCONS_00027002	plus LIM homeobox Lhx1 isoform X1
Contig99	XLOC_024888	TCONS_00041706	- phospholipid scramblase 1
Contig131	XLOC_004454	TCONS_00007367	hypothetical protein Ocin01_09415
Contig157	XLOC_007743	TCONS_00012781	plus Tyrosine- kinase transmembrane receptor Ror2	Tyrosine- kinase transmembrane receptor Ror2
Contig157	XLOC_007840	TCONS_00013004	plus 3-oxo-5-alpha-steroid 4-dehydrogenase 1
Contig12	XLOC_003626	TCONS_00006065	plus hypothetical protein Ocin01_06191
Contig4	XLOC_014443	TCONS_00023725	plus exosome component 10
Contig139	XLOC_004782	TCONS_00007900	plus ---NA---
Contig26	XLOC_011518	TCONS_00018667	plus Ultrabithorax
Contig139	XLOC_004947	TCONS_00008270	- SPRY domain-containing 3-like
Contig24	XLOC_011315	TCONS_00018378	- Transmembrane channel 7
Contig44	XLOC_016501	TCONS_00026729	plus active breakpoint cluster region-related
Contig9	XLOC_022772	TCONS_00037938	hypothetical protein AUEXF2481DRAFT_42864
Contig76	XLOC_020682	TCONS_00034132	plus ---NA---
Contig82	XLOC_022218	TCONS_00036907	- multiple coagulation factor deficiency 2 homolog
Contig107	XLOC_001785	TCONS_00002801	plus gastrula zinc finger -like
Contig129	XLOC_003913	TCONS_00006502	plus deformed epidermal autoregulatory factor 1
Contig45	XLOC_017320	TCONS_00028419	plus zinc finger Gfi-1b-like
Contig40	XLOC_014619	TCONS_00024007	plus disintegrin and metallo ase domain-containing 19
Contig44	XLOC_016594	TCONS_00026911	plus GDP-Man:Man(3) c(2)-PP-Dol alpha-1,2-mannosyltransferase
